# Infection strategy and biogeography distinguish cosmopolitan groups of marine jumbo bacteriophages

**DOI:** 10.1101/2022.01.18.476781

**Authors:** Alaina R. Weinheimer, Frank O. Aylward

## Abstract

Recent research has underscored the immense diversity and key biogeochemical roles of large DNA viruses in the ocean. Although they are important constituents of marine ecosystems, it is often difficult to detect these viruses due to their large size and complex genomes. This is true for “jumbo” bacteriophages, which have genome sizes >200 kbp and large capsids reaching up to 0.45 μm in diameter. In this study, we sought to assess the genomic diversity and distribution of these bacteriophages in the ocean by developing a bioinformatic pipeline to generate and validate jumbo phage genomes from metagenomes. We recover 85 marine jumbo phages that ranged in size from 201-498 kilobases, and we examine their genetic similarities and biogeography together with a reference database of marine jumbo phage genomes. By analyzing Tara Oceans metagenomic data we show that jumbo phages are less common in <0.22 μm size fractions but are widespread in larger fractions, consistent with their large size. Our network-based analysis of gene sharing patterns reveals that jumbo bacteriophage belong to five genome clusters that are typified by diverse replication strategies, genomic repertoires, and potential host ranges. Our analysis of jumbo phage distributions in the ocean reveals that depth is a major factor shaping their biogeography, with some phage genome clusters exhibiting higher relative abundance in either surface or mesopelagic waters, respectively. Taken together, our findings demonstrate that jumbo phages are widespread community members in the ocean with complex genomic repertoires and ecological impacts that warrant further targeted investigation.
