## Supplementary material for "Infection strategy and biogeography distinguish cosmopolitan groups of marine jumbo bacteriophages": Supplemental_Dataset_1_phage_features.xlsx

### Sheet: Table_of_Contents
Supplemental Dataset 1
Sheet	Description
jumbo_phage_features	Information (length, proteins, etc.) on marine jumbo phages generated in study (jumbo_bin) and compiled datasets
bin_phage_detection	results from VirSorter2, VIBRANT, CheckV phage detection tools on the bins
bin_host_prediction	Host prediction results compiled from different analyses on the bins

### Sheet: jumbo_phage_features
sequence	length	contigs	proteins	dataset	environment	population	rep_seq	rep_len	cluster_letter	Iyer_Group	host_phylum	organism_name
BM_PHAGE_48_13	401365	1	571	Al_Shayeb	marine	104	GD_PHAGE_CIR_48_49	401513	A	NA	NA	NA
BM_PHAGE_CIR_35_55	437772	1	623	Al_Shayeb	marine	105	BM_PHAGE_CIR_35_55	437772	A	NA	NA	NA
GOV_PHAGE_CIR_57_1	317750	1	469	Al_Shayeb	marine	169	Station111_MES_COMBINED_FINAL_NODE_34_length_388780_cov_201.649192	388780	A	NA	NA	NA
LS_PHAGE_46_8	443985	1	524	Al_Shayeb	marine	singleton	LS_PHAGE_46_8	443985	C	NA	NA	NA
LS_PHAGE_CIR_60_22	436626	1	514	Al_Shayeb	marine	singleton	LS_PHAGE_CIR_60_22	436626	A	NA	NA	NA
OS_PHAGE_40_40	347087	1	576	Al_Shayeb	marine	singleton	OS_PHAGE_40_40	347087	A	NA	NA	NA
SHALE-W_PHAGE_CIR_53_0	231862	1	244	Al_Shayeb	engineered	singleton	SHALE-W_PHAGE_CIR_53_0	231862	B	NA	NA	NA
TARA_PHAGE_44_1	310536	1	395	Al_Shayeb	marine	5	ERX556346_24	319630	A	NA	NA	NA
VTLG01000471.1	366152	1	423	ALOHA2	marine	singleton	VTLG01000471.1	366152	C	NA	NA	NA
VTLG01007427.1	252966	1	278	ALOHA2	marine	singleton	VTLG01007427.1	252966	A	NA	NA	NA
VTLG01010897.1	227479	1	289	ALOHA2	marine	149	VTLG01010897.1	227479	A	NA	NA	NA
VTLG01012672.1	225203	1	283	ALOHA2	marine	149	VTLG01010897.1	227479	A	NA	NA	NA
VTLG01014401.1	206291	1	246	ALOHA2	marine	singleton	VTLG01014401.1	206291	C	NA	NA	NA
VTLG01014403.1	202487	1	241	ALOHA2	marine	singleton	VTLG01014403.1	202487	A	NA	NA	NA
VTLG01016092.1	205587	1	218	ALOHA2	marine	singleton	VTLG01016092.1	205587	A	NA	NA	NA
VTLG01016124.1	203035	1	282	ALOHA2	marine	singleton	VTLG01016124.1	203035	A	NA	NA	NA
Station102_SUR_ALL_assembly_NODE_16_length_222552_cov_5.894754	222552	1	220	GOV2	marine	singleton	Station102_SUR_ALL_assembly_NODE_16_length_222552_cov_5.894754	222552	A	NA	NA	NA
Station111_MES_COMBINED_FINAL_NODE_34_length_388780_cov_201.649192	388780	1	587	GOV2	marine	169	Station111_MES_COMBINED_FINAL_NODE_34_length_388780_cov_201.649192	388780	A	NA	NA	NA
Station124_MXL_ALL_assembly_NODE_1_length_202490_cov_9.402509	202490	1	250	GOV2	marine	singleton	Station124_MXL_ALL_assembly_NODE_1_length_202490_cov_9.402509	202490	A	NA	NA	NA
Station125_MXL_ALL_assembly_NODE_6_length_251303_cov_13.929110	251303	1	309	GOV2	marine	singleton	Station125_MXL_ALL_assembly_NODE_6_length_251303_cov_13.929110	251303	C	NA	NA	NA
Station125_SUR_ALL_assembly_NODE_1_length_295079_cov_28.561914	295079	1	361	GOV2	marine	singleton	Station125_SUR_ALL_assembly_NODE_1_length_295079_cov_28.561914	295079	A	NA	NA	NA
Station137_MES_DO_NOT_POOL_NODE_88_length_313050_cov_21.919638	313050	1	396	GOV2	marine	5	ERX556346_24	319630	A	NA	NA	NA
Station137_SUR_ALL_assembly_NODE_1_length_279295_cov_7.759508	279295	1	325	GOV2	marine	singleton	Station137_SUR_ALL_assembly_NODE_1_length_279295_cov_7.759508	279295	A	NA	NA	NA
Station137_SUR_ALL_assembly_NODE_2_length_208580_cov_21.483779	208580	1	270	GOV2	marine	singleton	Station137_SUR_ALL_assembly_NODE_2_length_208580_cov_21.483779	208580	A	NA	NA	NA
Station155_DCM_ALL_assembly_NODE_127_length_228362_cov_24.250369	228362	1	225	GOV2	marine	singleton	Station155_DCM_ALL_assembly_NODE_127_length_228362_cov_24.250369	228362	A	NA	NA	NA
Station155_DCM_ALL_assembly_NODE_128_length_224405_cov_23.173359	224405	1	262	GOV2	marine	singleton	Station155_DCM_ALL_assembly_NODE_128_length_224405_cov_23.173359	224405	A	NA	NA	NA
Station155_DCM_ALL_assembly_NODE_133_length_219541_cov_27.651167	219541	1	300	GOV2	marine	170	Station155_DCM_ALL_assembly_NODE_133_length_219541_cov_27.651167	219541	A	NA	NA	NA
Station155_DCM_ALL_assembly_NODE_153_length_203977_cov_35.262698	203977	1	168	GOV2	marine	singleton	Station155_DCM_ALL_assembly_NODE_153_length_203977_cov_35.262698	203977	A	NA	NA	NA
Station155_MES_ALL_assembly_NODE_104_length_280566_cov_7.411410	280566	1	384	GOV2	marine	singleton	Station155_MES_ALL_assembly_NODE_104_length_280566_cov_7.411410	280566	A	NA	NA	NA
Station155_MES_ALL_assembly_NODE_179_length_209509_cov_9.793754	209509	1	230	GOV2	marine	singleton	Station155_MES_ALL_assembly_NODE_179_length_209509_cov_9.793754	209509	A	NA	NA	NA
Station155_MES_ALL_assembly_NODE_195_length_200534_cov_161.232179	200534	1	284	GOV2	marine	170	Station155_DCM_ALL_assembly_NODE_133_length_219541_cov_27.651167	219541	A	NA	NA	NA
Station155_MES_ALL_assembly_NODE_74_length_336066_cov_5.285669	336066	1	600	GOV2	marine	singleton	Station155_MES_ALL_assembly_NODE_74_length_336066_cov_5.285669	336066	A	NA	NA	NA
Station155_SUR_ALL_assembly_NODE_22_length_505180_cov_638.632628	505180	1	682	GOV2	marine	singleton	Station155_SUR_ALL_assembly_NODE_22_length_505180_cov_638.632628	505180	A	NA	NA	NA
Station155_SUR_ALL_assembly_NODE_25_length_438447_cov_629.653192	438447	1	547	GOV2	marine	singleton	Station155_SUR_ALL_assembly_NODE_25_length_438447_cov_629.653192	438447	A	NA	NA	NA
Station155_SUR_ALL_assembly_NODE_30_length_396182_cov_639.657201	396182	1	506	GOV2	marine	singleton	Station155_SUR_ALL_assembly_NODE_30_length_396182_cov_639.657201	396182	A	NA	NA	NA
Station158_SUR_ALL_assembly_NODE_195_length_200792_cov_11.327503	200792	1	291	GOV2	marine	171	Station188_SUR_ALL_assembly_NODE_74_length_312975_cov_65.833370	312975	A	NA	NA	NA
Station163_MES_ALL_assembly_NODE_13_length_230946_cov_20.234712	230946	1	330	GOV2	marine	171	Station188_SUR_ALL_assembly_NODE_74_length_312975_cov_65.833370	312975	A	NA	NA	NA
Station163_SUR_ALL_assembly_NODE_36_length_312562_cov_7.843645	312562	1	389	GOV2	marine	171	Station188_SUR_ALL_assembly_NODE_74_length_312975_cov_65.833370	312975	A	NA	NA	NA
Station168_DCM_ALL_assembly_NODE_134_length_220758_cov_21.222213	220758	1	234	GOV2	marine	singleton	Station168_DCM_ALL_assembly_NODE_134_length_220758_cov_21.222213	220758	A	NA	NA	NA
Station168_IZZ_ALL_assembly_NODE_39_length_312969_cov_385.288811	312969	1	389	GOV2	marine	171	Station188_SUR_ALL_assembly_NODE_74_length_312975_cov_65.833370	312975	A	NA	NA	NA
Station168_IZZ_ALL_assembly_NODE_60_length_238663_cov_16.196913	238663	1	233	GOV2	marine	singleton	Station168_IZZ_ALL_assembly_NODE_60_length_238663_cov_16.196913	238663	A	NA	NA	NA
Station168_IZZ_ALL_assembly_NODE_66_length_227706_cov_52.673259	227706	1	245	GOV2	marine	singleton	Station168_IZZ_ALL_assembly_NODE_66_length_227706_cov_52.673259	227706	A	NA	NA	NA
Station168_IZZ_ALL_assembly_NODE_69_length_223166_cov_9.834880	223166	1	265	GOV2	marine	singleton	Station168_IZZ_ALL_assembly_NODE_69_length_223166_cov_9.834880	223166	A	NA	NA	NA
Station168_IZZ_ALL_assembly_NODE_86_length_207260_cov_5.375059	207260	1	220	GOV2	marine	singleton	Station168_IZZ_ALL_assembly_NODE_86_length_207260_cov_5.375059	207260	A	NA	NA	NA
Station168_SUR_ALL_assembly_NODE_176_length_220308_cov_73.630021	220308	1	319	GOV2	marine	171	Station188_SUR_ALL_assembly_NODE_74_length_312975_cov_65.833370	312975	A	NA	NA	NA
Station178_SUR_ALL_assembly_NODE_61_length_312972_cov_93.371702	312972	1	390	GOV2	marine	171	Station188_SUR_ALL_assembly_NODE_74_length_312975_cov_65.833370	312975	A	NA	NA	NA
Station18_DCM_ALL_assembly_NODE_5_length_303383_cov_5.385065	303383	1	350	GOV2	marine	singleton	Station18_DCM_ALL_assembly_NODE_5_length_303383_cov_5.385065	303383	A	NA	NA	NA
Station180_SUR_ALL_assembly_NODE_166_length_223562_cov_4.614133	223562	1	351	GOV2	marine	singleton	Station180_SUR_ALL_assembly_NODE_166_length_223562_cov_4.614133	223562	A	NA	NA	NA
Station180_SUR_ALL_assembly_NODE_177_length_214163_cov_6.355465	214163	1	240	GOV2	marine	singleton	Station180_SUR_ALL_assembly_NODE_177_length_214163_cov_6.355465	214163	A	NA	NA	NA
Station180_SUR_ALL_assembly_NODE_190_length_202948_cov_6.216247	202948	1	270	GOV2	marine	singleton	Station180_SUR_ALL_assembly_NODE_190_length_202948_cov_6.216247	202948	A	NA	NA	NA
Station188_DCM_ALL_assembly_NODE_57_length_231776_cov_16.296443	231776	1	274	GOV2	marine	singleton	Station188_DCM_ALL_assembly_NODE_57_length_231776_cov_16.296443	231776	A	NA	NA	NA
Station188_DCM_ALL_assembly_NODE_67_length_204026_cov_67.898912	204026	1	249	GOV2	marine	singleton	Station188_DCM_ALL_assembly_NODE_67_length_204026_cov_67.898912	204026	A	NA	NA	NA
Station188_SUR_ALL_assembly_NODE_74_length_312975_cov_65.833370	312975	1	390	GOV2	marine	171	Station188_SUR_ALL_assembly_NODE_74_length_312975_cov_65.833370	312975	A	NA	NA	NA
Station189_DCM_ALL_assembly_NODE_22_length_346834_cov_5.086326	346834	1	464	GOV2	marine	singleton	Station189_DCM_ALL_assembly_NODE_22_length_346834_cov_5.086326	346834	A	NA	NA	NA
Station189_MES_ALL_assembly_NODE_24_length_342767_cov_6.469709	342767	1	568	GOV2	marine	singleton	Station189_MES_ALL_assembly_NODE_24_length_342767_cov_6.469709	342767	A	NA	NA	NA
Station189_MES_ALL_assembly_NODE_35_length_211554_cov_11.805157	211554	1	230	GOV2	marine	singleton	Station189_MES_ALL_assembly_NODE_35_length_211554_cov_11.805157	211554	A	NA	NA	NA
Station193_SUR_ALL_assembly_NODE_42_length_306975_cov_545.061537	306975	1	341	GOV2	marine	singleton	Station193_SUR_ALL_assembly_NODE_42_length_306975_cov_545.061537	306975	A	NA	NA	NA
Station193_SUR_ALL_assembly_NODE_66_length_216927_cov_126.971601	216927	1	264	GOV2	marine	singleton	Station193_SUR_ALL_assembly_NODE_66_length_216927_cov_126.971601	216927	A	NA	NA	NA
Station206_SUR_ALL_assembly_NODE_45_length_226802_cov_108.680080	226802	1	310	GOV2	marine	singleton	Station206_SUR_ALL_assembly_NODE_45_length_226802_cov_108.680080	226802	A	NA	NA	NA
Station208_SUR_ALL_assembly_NODE_81_length_204833_cov_17.391517	204833	1	254	GOV2	marine	singleton	Station208_SUR_ALL_assembly_NODE_81_length_204833_cov_17.391517	204833	A	NA	NA	NA
Station209_MES_ALL_assembly_NODE_63_length_312598_cov_7.885878	312598	1	388	GOV2	marine	171	Station188_SUR_ALL_assembly_NODE_74_length_312975_cov_65.833370	312975	A	NA	NA	NA
Station210_MES_ALL_assembly_NODE_38_length_327910_cov_7.459102	327910	1	386	GOV2	marine	singleton	Station210_MES_ALL_assembly_NODE_38_length_327910_cov_7.459102	327910	A	NA	NA	NA
Station210_MES_ALL_assembly_NODE_63_length_267979_cov_37.494424	267979	1	286	GOV2	marine	singleton	Station210_MES_ALL_assembly_NODE_63_length_267979_cov_37.494424	267979	A	NA	NA	NA
Station30_DCM_ALL_assembly_NODE_6_length_249844_cov_5.391675	249844	1	321	GOV2	marine	singleton	Station30_DCM_ALL_assembly_NODE_6_length_249844_cov_5.391675	249844	A	NA	NA	NA
Station34_DCM_ALL_assembly_NODE_2_length_206924_cov_9.262408	206924	1	273	GOV2	marine	singleton	Station34_DCM_ALL_assembly_NODE_2_length_206924_cov_9.262408	206924	A	NA	NA	NA
Station37_MES_COMBINED_FINAL_NODE_90_length_217929_cov_6.380844	217929	1	297	GOV2	marine	singleton	Station37_MES_COMBINED_FINAL_NODE_90_length_217929_cov_6.380844	217929	A	NA	NA	NA
Station52_DCM_ALL_assembly_NODE_1_length_203470_cov_13.218268	203470	1	241	GOV2	marine	singleton	Station52_DCM_ALL_assembly_NODE_1_length_203470_cov_13.218268	203470	A	NA	NA	NA
Station64_DCM_ALL_assembly_NODE_1_length_296844_cov_9.476864	296844	1	365	GOV2	marine	7	Station64_DCM_ALL_assembly_NODE_1_length_296844_cov_9.476864	296844	A	NA	NA	NA
Station70_SUR_ALL_assembly_NODE_34_length_203693_cov_5.157628	203693	1	265	GOV2	marine	14	Station78_DCM_ALL_assembly_NODE_26_length_221949_cov_76.403251	221949	A	NA	NA	NA
Station72_DCM_ALL_assembly_NODE_1_length_200131_cov_4.846024	200131	1	220	GOV2	marine	singleton	Station72_DCM_ALL_assembly_NODE_1_length_200131_cov_4.846024	200131	A	NA	NA	NA
Station76_MES_COMBINED_FINAL_NODE_58_length_340682_cov_44.094593	340682	1	483	GOV2	marine	9	ERX552365_13	341046	A	NA	NA	NA
Station76_MES_COMBINED_FINAL_NODE_73_length_304565_cov_13.940383	304565	1	306	GOV2	marine	singleton	Station76_MES_COMBINED_FINAL_NODE_73_length_304565_cov_13.940383	304565	A	NA	NA	NA
Station78_DCM_ALL_assembly_NODE_26_length_221949_cov_76.403251	221949	1	302	GOV2	marine	14	Station78_DCM_ALL_assembly_NODE_26_length_221949_cov_76.403251	221949	A	NA	NA	NA
Station82_DCM_COMBINED_FINAL_NODE_38_length_207221_cov_83.602758	207221	1	280	GOV2	marine	singleton	Station82_DCM_COMBINED_FINAL_NODE_38_length_207221_cov_83.602758	207221	A	NA	NA	NA
Station82_SUR_COMBINED_FINAL_NODE_44_length_201384_cov_69.983649	201384	1	244	GOV2	marine	15	ERX556328_8	209722	A	NA	NA	NA
Station85_MES_COMBINED_FINAL_NODE_36_length_370841_cov_213.074345	370841	1	541	GOV2	marine	singleton	Station85_MES_COMBINED_FINAL_NODE_36_length_370841_cov_213.074345	370841	A	NA	NA	NA
AY939844.2	252401	1	331	INPHARED	genbank	20	GU071092.1	252407	C	2.1	Cyanobacteria	Prochlorococcus phage P-SSM2
GU071092.1	252407	1	333	INPHARED	genbank	20	GU071092.1	252407	C	NA	Cyanobacteria	Prochlorococcus phage P-SSM2
GU071098.1	232878	1	307	INPHARED	genbank	27	HQ317391.1	232883	C	NA	Cyanobacteria	Synechococcus phage S-SSM7
HQ317391.1	232883	1	306	INPHARED	genbank	27	HQ317391.1	232883	C	2.1	Cyanobacteria	Cyanophage S-SSM6a
HQ632825.1	252013	1	341	INPHARED	genbank	20	GU071092.1	252407	C	2.1	Cyanobacteria	Prochlorococcus phage P-SSM5
HQ633071.1	208007	1	306	INPHARED	genbank	singleton	HQ633071.1	208007	C	NA	Cyanobacteria	Synechococcus phage S-SKS1
KJ019037.1	225059	1	282	INPHARED	genbank	48	NC_026927.1	228143	C	NA	Cyanobacteria	Synechococcus phage ACG-2014f
KJ019045.1	226158	1	287	INPHARED	genbank	48	NC_026927.1	228143	C	NA	Cyanobacteria	Synechococcus phage ACG-2014f
KJ019052.1	216628	1	286	INPHARED	genbank	48	NC_026927.1	228143	C	NA	Cyanobacteria	Synechococcus phage ACG-2014f_Syn7803C7
KJ019053.1	225391	1	286	INPHARED	genbank	48	NC_026927.1	228143	C	NA	Cyanobacteria	Synechococcus phage ACG-2014f
KJ019058.1	223270	1	288	INPHARED	genbank	48	NC_026927.1	228143	C	NA	Cyanobacteria	Synechococcus phage ACG-2014f_Syn7803C8
KJ019059.1	228143	1	292	INPHARED	genbank	48	NC_026927.1	228143	C	NA	Cyanobacteria	Synechococcus phage ACG-2014f
KJ019066.1	215767	1	289	INPHARED	genbank	48	NC_026927.1	228143	C	NA	Cyanobacteria	Synechococcus phage ACG-2014f
KJ019085.1	222326	1	281	INPHARED	genbank	48	NC_026927.1	228143	C	NA	Cyanobacteria	Synechococcus phage ACG-2014f
KJ019086.1	226849	1	288	INPHARED	genbank	48	NC_026927.1	228143	C	NA	Cyanobacteria	Synechococcus phage ACG-2014f
KJ019090.1	224948	1	286	INPHARED	genbank	48	NC_026927.1	228143	C	NA	Cyanobacteria	Synechococcus phage ACG-2014f
KJ019092.1	224378	1	285	INPHARED	genbank	48	NC_026927.1	228143	C	NA	Cyanobacteria	Synechococcus phage ACG-2014f
KJ019093.1	222009	1	285	INPHARED	genbank	48	NC_026927.1	228143	C	NA	Cyanobacteria	Synechococcus phage ACG-2014f
KJ019095.1	222709	1	293	INPHARED	genbank	48	NC_026927.1	228143	C	NA	Cyanobacteria	Synechococcus phage ACG-2014f
KJ019096.1	219775	1	289	INPHARED	genbank	48	NC_026927.1	228143	C	NA	Cyanobacteria	Synechococcus phage ACG-2014f
KJ019097.1	221746	1	294	INPHARED	genbank	48	NC_026927.1	228143	C	2.1	Cyanobacteria	Synechococcus phage ACG-2014f
KJ019098.1	222767	1	286	INPHARED	genbank	48	NC_026927.1	228143	C	NA	Cyanobacteria	Synechococcus phage ACG-2014f
KJ019099.1	218152	1	287	INPHARED	genbank	48	NC_026927.1	228143	C	NA	Cyanobacteria	Synechococcus phage ACG-2014f
KJ019100.1	216273	1	284	INPHARED	genbank	48	NC_026927.1	228143	C	NA	Cyanobacteria	Synechococcus phage ACG-2014f
KJ019101.1	216994	1	289	INPHARED	genbank	48	NC_026927.1	228143	C	NA	Cyanobacteria	Synechococcus phage ACG-2014f
KJ019102.1	224791	1	283	INPHARED	genbank	48	NC_026927.1	228143	C	NA	Cyanobacteria	Synechococcus phage ACG-2014f
KJ019103.1	217937	1	286	INPHARED	genbank	48	NC_026927.1	228143	C	NA	Cyanobacteria	Synechococcus phage ACG-2014f
KJ019105.1	215432	1	283	INPHARED	genbank	48	NC_026927.1	228143	C	NA	Cyanobacteria	Synechococcus phage ACG-2014f
KJ019106.1	223389	1	288	INPHARED	genbank	48	NC_026927.1	228143	C	NA	Cyanobacteria	Synechococcus phage ACG-2014f
KJ019107.1	217673	1	278	INPHARED	genbank	48	NC_026927.1	228143	C	NA	Cyanobacteria	Synechococcus phage ACG-2014f
KJ019111.1	221929	1	283	INPHARED	genbank	48	NC_026927.1	228143	C	NA	Cyanobacteria	Synechococcus phage ACG-2014f
KJ019123.1	219936	1	280	INPHARED	genbank	48	NC_026927.1	228143	C	NA	Cyanobacteria	Synechococcus phage ACG-2014f
KJ019141.1	222089	1	284	INPHARED	genbank	48	NC_026927.1	228143	C	NA	Cyanobacteria	Synechococcus phage ACG-2014f
KJ019142.1	222619	1	281	INPHARED	genbank	48	NC_026927.1	228143	C	NA	Cyanobacteria	Synechococcus phage ACG-2014f
KJ019143.1	224502	1	289	INPHARED	genbank	48	NC_026927.1	228143	C	NA	Cyanobacteria	Synechococcus phage ACG-2014f
KJ019144.1	214751	1	280	INPHARED	genbank	48	NC_026927.1	228143	C	NA	Cyanobacteria	Synechococcus phage ACG-2014f
KJ019145.1	225175	1	288	INPHARED	genbank	48	NC_026927.1	228143	C	NA	Cyanobacteria	Synechococcus phage ACG-2014f
KJ019146.1	225418	1	284	INPHARED	genbank	48	NC_026927.1	228143	C	NA	Cyanobacteria	Synechococcus phage ACG-2014f
KJ019147.1	222322	1	284	INPHARED	genbank	48	NC_026927.1	228143	C	NA	Cyanobacteria	Synechococcus phage ACG-2014f
KJ019148.1	215097	1	277	INPHARED	genbank	48	NC_026927.1	228143	C	NA	Cyanobacteria	Synechococcus phage ACG-2014f
KJ019149.1	222893	1	285	INPHARED	genbank	48	NC_026927.1	228143	C	NA	Cyanobacteria	Synechococcus phage ACG-2014f
KJ019150.1	226536	1	289	INPHARED	genbank	48	NC_026927.1	228143	C	NA	Cyanobacteria	Synechococcus phage ACG-2014f
KJ019151.1	224313	1	284	INPHARED	genbank	48	NC_026927.1	228143	C	NA	Cyanobacteria	Synechococcus phage ACG-2014f
KJ019152.1	221396	1	289	INPHARED	genbank	48	NC_026927.1	228143	C	NA	Cyanobacteria	Synechococcus phage ACG-2014f
KJ019155.1	221967	1	282	INPHARED	genbank	48	NC_026927.1	228143	C	NA	Cyanobacteria	Synechococcus phage ACG-2014f
KJ019159.1	225436	1	286	INPHARED	genbank	48	NC_026927.1	228143	C	NA	Cyanobacteria	Synechococcus phage ACG-2014f
KU686212.1	216121	1	272	INPHARED	genbank	62	MT586120.1	221362	C	NA	Cyanobacteria	Synechococcus phage S-CAM7
KU686213.1	214214	1	269	INPHARED	genbank	62	MT586120.1	221362	C	NA	Cyanobacteria	Synechococcus phage S-CAM7
MF351863.1	204930	1	258	INPHARED	genbank	74	NC_047838.1	204930	C	2.1	Cyanobacteria	Synechococcus phage Bellamy
MK799832.1	208857	1	279	INPHARED	genbank	singleton	MK799832.1	208857	C	2.1	Cyanobacteria	Synechococcus phage S-B05
MK867354.1	228827	1	282	INPHARED	genbank	singleton	MK867354.1	228827	C	NA	Cyanobacteria	Synechococcus phage S-SCSM1
MN018232.1	213993	1	269	INPHARED	genbank	singleton	MN018232.1	213993	C	2.1	Cyanobacteria	Synechococcus phage S-B43
MT586120.1	221362	1	268	INPHARED	genbank	62	MT586120.1	221362	C	NA	Cyanobacteria	Synechococcus phage S-CAM7
GU071105.1	191195	1	217	Iyer	genbank	172	KX349293.1	197868	C	2.1	Cyanobacteria	Prochlorococcus phage Syn1, complete genome
HQ316603.1	182368	1	233	Iyer	genbank	singleton	HQ316603.1	182368	C	2.1	Cyanobacteria	Cyanophage S-SSM6b genomic sequence
HQ634174.1	180977	1	232	Iyer	genbank	singleton	HQ634174.1	180977	C	2.1	Cyanobacteria	Cyanophage MED4-213, complete genome
HQ634193.1	192497	1	227	Iyer	genbank	singleton	HQ634193.1	192497	C	2.1	Cyanobacteria	Cyanophage P-RSM6 genomic sequence
KM359505.1	197361	1	261	Iyer	genbank	singleton	KM359505.1	197361	C	2.1	Cyanobacteria	Prochlorococcus phage P-TIM68, complete genome
KP211958.1	188632	1	223	Iyer	genbank	singleton	KP211958.1	188632	C	2.1	Cyanobacteria	Cyanophage P-TIM40, complete genome
KU594606.1	194437	1	232	Iyer	genbank	singleton	KU594606.1	194437	C	2.1	Cyanobacteria	Cyanophage S-RIM32 isolate RW_108_0702, complete genome
KU594607.1	192999	1	220	Iyer	genbank	172	KX349293.1	197868	C	2.1	Cyanobacteria	Cyanophage S-RIM44 isolate W2_07_0710, complete genome
KU686200.1	191937	1	229	Iyer	genbank	173	KU686201.1	191983	C	2.1	Cyanobacteria	Synechococcus phage S-CAM4 isolate 0309CC44, complete genome
KU686201.1	191983	1	225	Iyer	genbank	173	KU686201.1	191983	C	2.1	Cyanobacteria	Synechococcus phage S-CAM4 isolate 0809SB33, complete genome
KU686202.1	191615	1	225	Iyer	genbank	173	KU686201.1	191983	C	2.1	Cyanobacteria	Synechococcus phage S-CAM4 isolate 1010NB23, complete genome
KX349291.1	197629	1	228	Iyer	genbank	172	KX349293.1	197868	C	2.1	Cyanobacteria	Cyanophage S-RIM44 isolate ES_42_0910, complete genome
KX349292.1	193001	1	220	Iyer	genbank	172	KX349293.1	197868	C	2.1	Cyanobacteria	Cyanophage S-RIM44 isolate Np_05_0604, complete genome
KX349293.1	197868	1	227	Iyer	genbank	172	KX349293.1	197868	C	2.1	Cyanobacteria	Cyanophage S-RIM44 isolate Np_20_0711, complete genome
KX349294.1	197450	1	229	Iyer	genbank	172	KX349293.1	197868	C	2.1	Cyanobacteria	Cyanophage S-RIM44 isolate Np_42_0711, complete genome
KX349295.1	192972	1	220	Iyer	genbank	172	KX349293.1	197868	C	2.1	Cyanobacteria	Cyanophage S-RIM44 isolate Sn_08_0709, complete genome
KX349296.1	197625	1	228	Iyer	genbank	172	KX349293.1	197868	C	2.1	Cyanobacteria	Cyanophage S-RIM44 isolate Sn_13_0910, complete genome
KX349297.1	193281	1	220	Iyer	genbank	172	KX349293.1	197868	C	2.1	Cyanobacteria	Cyanophage S-RIM44 isolate W2_10_0709, complete genome
KX349303.1	180780	1	213	Iyer	genbank	174	KX349303.1	180780	C	2.1	Cyanobacteria	Cyanophage S-RIM14 isolate Sn_11_0110, complete genome
KX349306.1	180111	1	210	Iyer	genbank	174	KX349303.1	180780	C	2.1	Cyanobacteria	Cyanophage S-RIM14 isolate W1_23_0910, complete genome
MH412654.1	181082	1	238	Iyer	genbank	singleton	MH412654.1	181082	C	2.1	Cyanobacteria	Synechococcus phage S-T4, complete genome
MT408532.1	190237	1	249	Iyer	genbank	singleton	MT408532.1	190237	C	2.1	Cyanobacteria	Synechococcus phage SynMITS9220M01, complete genome
ERX288947_40	321806	5	447	jumbo_bin	marine	singleton	ERX288947_40	321806	A	NA	NA	NA
ERX288951_2	224663	4	220	jumbo_bin	marine	singleton	ERX288951_2	224663	C	NA	NA	NA
ERX288968_4	262628	2	278	jumbo_bin	marine	singleton	ERX288968_4	262628	C	NA	NA	NA
ERX552238_55	231296	4	237	jumbo_bin	marine	singleton	ERX552238_55	231296	A	NA	NA	NA
ERX552239_48	218410	5	259	jumbo_bin	marine	singleton	ERX552239_48	218410	A	NA	NA	NA
ERX552243_7	256932	4	367	jumbo_bin	marine	1	ERX555932_27	289615	A	NA	NA	NA
ERX552249_5	215735	3	247	jumbo_bin	marine	singleton	ERX552249_5	215735	C	NA	NA	NA
ERX552255_58	248328	5	300	jumbo_bin	marine	singleton	ERX552255_58	248328	A	NA	NA	NA
ERX552268_17	207668	1	232	jumbo_bin	marine	2	ERX556005_15	208301	B	NA	NA	NA
ERX552268_5	208584	2	220	jumbo_bin	marine	singleton	ERX552268_5	208584	C	NA	NA	NA
ERX552276_65	207944	1	241	jumbo_bin	marine	3	ERX552276_65	207944	A	NA	NA	NA
ERX552279_6	237552	3	312	jumbo_bin	marine	singleton	ERX552279_6	237552	A	NA	NA	NA
ERX552285_25	271558	4	374	jumbo_bin	marine	singleton	ERX552285_25	271558	A	NA	NA	NA
ERX552285_3	263954	1	361	jumbo_bin	marine	4	ERX556339_4	266925	A	NA	NA	NA
ERX552287_104	291903	5	373	jumbo_bin	marine	5	ERX556346_24	319630	A	NA	NA	NA
ERX552287_8	207621	1	240	jumbo_bin	marine	3	ERX552276_65	207944	A	NA	NA	NA
ERX552292_18	284915	5	314	jumbo_bin	marine	singleton	ERX552292_18	284915	A	NA	NA	NA
ERX552310_16	225727	4	301	jumbo_bin	marine	singleton	ERX552310_16	225727	A	NA	NA	NA
ERX552311_18	202367	3	301	jumbo_bin	marine	singleton	ERX552311_18	202367	A	NA	NA	NA
ERX552312_1	332275	3	441	jumbo_bin	marine	6	ERX552340_8	332431	A	NA	NA	NA
ERX552314_2	259368	3	281	jumbo_bin	marine	singleton	ERX552314_2	259368	A	NA	NA	NA
ERX552314_20	260814	4	284	jumbo_bin	marine	singleton	ERX552314_20	260814	A	NA	NA	NA
ERX552314_3	278959	3	365	jumbo_bin	marine	singleton	ERX552314_3	278959	A	NA	NA	NA
ERX552319_15	288042	4	354	jumbo_bin	marine	7	Station64_DCM_ALL_assembly_NODE_1_length_296844_cov_9.476864	296844	A	NA	NA	NA
ERX552339_37	288735	3	358	jumbo_bin	marine	singleton	ERX552339_37	288735	A	NA	NA	NA
ERX552340_8	332431	4	438	jumbo_bin	marine	6	ERX552340_8	332431	A	NA	NA	NA
ERX552346_40	318944	1	379	jumbo_bin	marine	8	ERX552346_40	318944	A	NA	NA	NA
ERX552350_3	254885	5	334	jumbo_bin	marine	singleton	ERX552350_3	254885	A	NA	NA	NA
ERX552353_28	251124	5	328	jumbo_bin	marine	singleton	ERX552353_28	251124	A	NA	NA	NA
ERX552363_8	330471	3	438	jumbo_bin	marine	6	ERX552340_8	332431	A	NA	NA	NA
ERX552365_13	341046	1	484	jumbo_bin	marine	9	ERX552365_13	341046	A	NA	NA	NA
ERX555907_30	343985	5	457	jumbo_bin	marine	10	ERX555907_30	343985	A	NA	NA	NA
ERX555918_16	318863	3	383	jumbo_bin	marine	8	ERX552346_40	318944	A	NA	NA	NA
ERX555927_38	227828	2	209	jumbo_bin	marine	singleton	ERX555927_38	227828	A	NA	NA	NA
ERX555927_48	259254	1	398	jumbo_bin	marine	singleton	ERX555927_48	259254	A	NA	NA	NA
ERX555931_5	331698	3	409	jumbo_bin	marine	11	ERX555931_5	331698	A	NA	NA	NA
ERX555932_2	420088	2	568	jumbo_bin	marine	singleton	ERX555932_2	420088	A	NA	NA	NA
ERX555932_27	289615	1	383	jumbo_bin	marine	1	ERX555932_27	289615	A	NA	NA	NA
ERX555932_37	296878	1	382	jumbo_bin	marine	singleton	ERX555932_37	296878	A	NA	NA	NA
ERX555932_96	225638	1	272	jumbo_bin	marine	singleton	ERX555932_96	225638	D	NA	NA	NA
ERX555935_67	281246	2	372	jumbo_bin	marine	singleton	ERX555935_67	281246	A	NA	NA	NA
ERX555941_9	207671	1	231	jumbo_bin	marine	2	ERX556005_15	208301	B	NA	NA	NA
ERX555945_2	306726	1	391	jumbo_bin	marine	12	ERX555945_2	306726	A	NA	NA	NA
ERX555949_13	207695	1	232	jumbo_bin	marine	2	ERX556005_15	208301	B	NA	NA	NA
ERX555967_101	317806	3	420	jumbo_bin	marine	10	ERX555907_30	343985	A	NA	NA	NA
ERX555967_104	215353	5	276	jumbo_bin	marine	singleton	ERX555967_104	215353	A	NA	NA	NA
ERX555967_4	264089	2	342	jumbo_bin	marine	singleton	ERX555967_4	264089	A	NA	NA	NA
ERX555974_43	207671	1	230	jumbo_bin	marine	2	ERX556005_15	208301	B	NA	NA	NA
ERX555985_24	256496	1	297	jumbo_bin	marine	13	ERX555985_24	256496	D	NA	NA	NA
ERX555988_50	207668	1	231	jumbo_bin	marine	2	ERX556005_15	208301	B	NA	NA	NA
ERX556005_15	208301	3	233	jumbo_bin	marine	2	ERX556005_15	208301	B	NA	NA	NA
ERX556008_10	207671	1	229	jumbo_bin	marine	2	ERX556005_15	208301	B	NA	NA	NA
ERX556022_6	310352	4	374	jumbo_bin	marine	11	ERX555931_5	331698	A	NA	NA	NA
ERX556032_35	243194	1	280	jumbo_bin	marine	13	ERX555985_24	256496	D	NA	NA	NA
ERX556043_20	207671	1	230	jumbo_bin	marine	2	ERX556005_15	208301	B	NA	NA	NA
ERX556052_5	243723	1	283	jumbo_bin	marine	13	ERX555985_24	256496	D	NA	NA	NA
ERX556063_26	229808	1	270	jumbo_bin	marine	13	ERX555985_24	256496	D	NA	NA	NA
ERX556063_30	233081	2	273	jumbo_bin	marine	singleton	ERX556063_30	233081	D	NA	NA	NA
ERX556068_24	306489	2	394	jumbo_bin	marine	12	ERX555945_2	306726	A	NA	NA	NA
ERX556070_42	207671	1	230	jumbo_bin	marine	2	ERX556005_15	208301	B	NA	NA	NA
ERX556090_49	393718	1	592	jumbo_bin	marine	singleton	ERX556090_49	393718	A	NA	NA	NA
ERX556094_36	272252	1	314	jumbo_bin	marine	singleton	ERX556094_36	272252	A	NA	NA	NA
ERX556098_50	244302	1	284	jumbo_bin	marine	13	ERX555985_24	256496	D	NA	NA	NA
ERX556121_38	224219	2	250	jumbo_bin	marine	singleton	ERX556121_38	224219	A	NA	NA	NA
ERX556121_55	219728	4	245	jumbo_bin	marine	singleton	ERX556121_55	219728	B	NA	NA	NA
ERX556126_92	201602	1	223	jumbo_bin	marine	singleton	ERX556126_92	201602	A	NA	NA	NA
ERX556130_1	253170	3	339	jumbo_bin	marine	singleton	ERX556130_1	253170	A	NA	NA	NA
ERX556134_59	498491	1	630	jumbo_bin	marine	singleton	ERX556134_59	498491	A	NA	NA	NA
ERX556134_6	488497	1	590	jumbo_bin	marine	singleton	ERX556134_6	488497	A	NA	NA	NA
ERX556303_10	202115	4	251	jumbo_bin	marine	singleton	ERX556303_10	202115	A	NA	NA	NA
ERX556311_17	215647	3	199	jumbo_bin	marine	singleton	ERX556311_17	215647	A	NA	NA	NA
ERX556315_19	216055	1	298	jumbo_bin	marine	14	Station78_DCM_ALL_assembly_NODE_26_length_221949_cov_76.403251	221949	A	NA	NA	NA
ERX556328_8	209722	3	264	jumbo_bin	marine	15	ERX556328_8	209722	A	NA	NA	NA
ERX556332_18	279008	4	234	jumbo_bin	marine	singleton	ERX556332_18	279008	E	NA	NA	NA
ERX556332_19	244833	4	298	jumbo_bin	marine	16	ERX556337_20	280408	A	NA	NA	NA
ERX556337_18	277886	1	364	jumbo_bin	marine	singleton	ERX556337_18	277886	A	NA	NA	NA
ERX556337_20	280408	2	322	jumbo_bin	marine	16	ERX556337_20	280408	A	NA	NA	NA
ERX556337_27	253960	2	348	jumbo_bin	marine	singleton	ERX556337_27	253960	A	NA	NA	NA
ERX556339_4	266925	1	366	jumbo_bin	marine	4	ERX556339_4	266925	A	NA	NA	NA
ERX556339_5	279785	5	319	jumbo_bin	marine	16	ERX556337_20	280408	A	NA	NA	NA
ERX556341_9	285894	3	367	jumbo_bin	marine	singleton	ERX556341_9	285894	A	NA	NA	NA
ERX556343_9	274378	5	301	jumbo_bin	marine	singleton	ERX556343_9	274378	A	NA	NA	NA
ERX556346_24	319630	4	418	jumbo_bin	marine	5	ERX556346_24	319630	A	NA	NA	NA
SRX514547_16	264129	5	356	jumbo_bin	marine	singleton	SRX514547_16	264129	A	NA	NA	NA
SRX802076_71	280784	4	355	jumbo_bin	marine	singleton	SRX802076_71	280784	A	NA	NA	NA
OU342829.1	656628	1	1012	Mar_Mega_1	marine	singleton	OU342829.1	656628	A	NA	NA	NA
NC_006883.2	252401	1	331	RefSeq_Caudo	reference	20	GU071092.1	252407	C	NA	Cyanobacteria	Prochlorococcus phage P-SSM2,
NC_015287.1	232878	1	307	RefSeq_Caudo	reference	27	HQ317391.1	232883	C	NA	Cyanobacteria	Synechococcus phage S-SSM7,
NC_026927.1	228143	1	292	RefSeq_Caudo	reference	48	NC_026927.1	228143	C	NA	Cyanobacteria	Synechococcus phage ACG-2014f isolate Syn7803C90,
NC_031927.1	216121	1	272	RefSeq_Caudo	reference	62	MT586120.1	221362	C	NA	Cyanobacteria	Synechococcus phage S-CAM7 isolate 0910CC49,
NC_047712.1	216628	1	286	RefSeq_Caudo	reference	48	NC_026927.1	228143	C	NA	Cyanobacteria	Synechococcus phage ACG-2014f isolate Syn7803C7,
NC_047713.1	223270	1	288	RefSeq_Caudo	reference	48	NC_026927.1	228143	C	NA	Cyanobacteria	Synechococcus phage ACG-2014f isolate Syn7803C8,
NC_047838.1	204930	1	258	RefSeq_Caudo	reference	74	NC_047838.1	204930	C	NA	Cyanobacteria	Synechococcus phage Bellamy,

### Sheet: bin_phage_detection
Bin	consensus_type_vibrant	viral_contigs_vibrant	max_groups	avg_dsDNAphage_score	dsDNAphage_hallmarks	virus_value_avg	checkv_quality_checkv	completeness_checkv	LASTp_phage	LASTp_ncldv	viralrecall_score
ERX288947_40	virus	4	dsDNAphage,dsDNAphage,dsDNAphage,dsDNAphage,NCLDV	0.892	20	63.76	Not-determined	NA	60	1	22.7446
ERX288951_2	virus	4	dsDNAphage,dsDNAphage,dsDNAphage,dsDNAphage	0.99825	46	92.95	High-quality	100	205	0	129.649
ERX288968_4	virus	2	dsDNAphage,dsDNAphage	0.9965	50	94.25	Not-determined	NA	256	0	159.998
ERX552238_55	virus	4	dsDNAphage,dsDNAphage,dsDNAphage,dsDNAphage	0.93175	10	46.5	Not-determined	NA	7	3	37.4152
ERX552239_48	virus	5	dsDNAphage,dsDNAphage,dsDNAphage,dsDNAphage,ssDNA	0.9386	15	49.06	Medium-quality	57.34	53	0	67.3043
ERX552243_7	virus	3	dsDNAphage,dsDNAphage,dsDNAphage,dsDNAphage	0.8815	7	44.5	Medium-quality	83.87	18	4	35.8064
ERX552249_5	virus	3	dsDNAphage,dsDNAphage,dsDNAphage	0.993333	38	91.4333	High-quality	100	192	0	96.7269
ERX552255_58	virus	5	dsDNAphage,NCLDV,NCLDV,dsDNAphage,dsDNAphage	0.8722	11	68.86	Medium-quality	65.52	48	2	41.9929
ERX552268_17	virus	1	dsDNAphage	0.96	29	47.3	Medium-quality	77	32	0	68.7907
ERX552268_5	virus	3	dsDNAphage,dsDNAphage	0.99	38	70.45	Medium-quality	83.04	52	1	54.165
ERX552276_65	organism	0	dsDNAphage	0.993	12	44.1	High-quality	100	7	1	33.463
ERX552279_6	none	2	dsDNAphage,dsDNAphage,dsDNAphage	0.929	11	41.4667	High-quality	100	13	2	25.5566
ERX552285_25	organism	1	dsDNAphage,dsDNAphage,dsDNAphage,dsDNAphage	0.84325	8	35.425	Medium-quality	88.55	10	2	25.7715
ERX552285_3	organism	0	dsDNAphage	0.973	11	38.8	Medium-quality	84.52	12	2	32.9402
ERX552287_104	virus	5	dsDNAphage,dsDNAphage,dsDNAphage,dsDNAphage,dsDNAphage	0.964	18	39.36	Medium-quality	76.75	65	1	24.451
ERX552287_8	organism	0	dsDNAphage	0.993	12	44	Complete	100	7	1	33.4987
ERX552292_18	organism	1	dsDNAphage,dsDNAphage,dsDNAphage,lavidaviridae	0.7668	10	47.82	High-quality	100	12	2	33.0066
ERX552310_16	none	2	dsDNAphage,dsDNAphage,dsDNAphage,dsDNAphage	0.97	20	77	Not-determined	NA	51	0	28.2137
ERX552311_18	virus	2	dsDNAphage,dsDNAphage,dsDNAphage	0.995333	10	41.1	Medium-quality	80.44	29	1	45.5219
ERX552312_1	organism	2	dsDNAphage,dsDNAphage,dsDNAphage	0.935333	22	69.5667	Not-determined	NA	62	3	26.4118
ERX552314_2	none	2	dsDNAphage,dsDNAphage,dsDNAphage	0.973333	8	48.5	High-quality	100	8	1	38.0704
ERX552314_20	virus	3	dsDNAphage,dsDNAphage,dsDNAphage,dsDNAphage	0.98175	23	60.45	High-quality	100	6	2	33.9934
ERX552314_3	virus	2	dsDNAphage,dsDNAphage,dsDNAphage	0.984667	13	40.9333	High-quality	100	20	3	52.9452
ERX552319_15	none	2	dsDNAphage,dsDNAphage,dsDNAphage,dsDNAphage	0.985	11	51.15	Not-determined	NA	12	0	24.6275
ERX552339_37	organism	1	dsDNAphage,dsDNAphage,NCLDV	0.988667	11	52.2333	Not-determined	NA	16	2	29.5308
ERX552340_8	virus	3	dsDNAphage,dsDNAphage,dsDNAphage,dsDNAphage	0.95475	21	70.25	Not-determined	NA	60	3	31.5616
ERX552346_40	none	1	dsDNAphage	0.987	15	68.6	Medium-quality	83.31	58	2	45.0524
ERX552350_3	virus	4	dsDNAphage,dsDNAphage,lavidaviridae,NCLDV,dsDNAphage	0.8892	12	45.66	Medium-quality	75.09	12	1	16.3394
ERX552353_28	organism	1	dsDNAphage,dsDNAphage,dsDNAphage,dsDNAphage,dsDNAphage	0.9454	20	72	Medium-quality	61.75	69	0	18.0058
ERX552363_8	virus	3	dsDNAphage,dsDNAphage,dsDNAphage	0.997667	23	69.7	Not-determined	NA	59	3	38.3407
ERX552365_13	organism	0	dsDNAphage	0.993	2	22.4	Medium-quality	87.8	22	0	26.6685
ERX555907_30	organism	2	dsDNAphage,dsDNAphage,dsDNAphage,dsDNAphage,dsDNAphage	0.932	22	61.28	Not-determined	NA	70	1	40.9273
ERX555918_16	virus	4	dsDNAphage,dsDNAphage,dsDNAphage	0.96	15	66.2	Not-determined	NA	59	2	42.6501
ERX555927_38	none	2	dsDNAphage,dsDNAphage	0.97	12	37.8	Not-determined	NA	6	0	34.6098
ERX555927_48	organism	0	dsDNAphage	0.973	1	19.5	Not-determined	NA	6	0	24.7213
ERX555931_5	virus	3	dsDNAphage,dsDNAphage,dsDNAphage	0.98	27	81.4333	Not-determined	NA	86	2	37.7422
ERX555932_2	organism	0	dsDNAphage,dsDNAphage	0.9765	10	23.7	High-quality	100	23	1	35.7106
ERX555932_27	organism	1	dsDNAphage	0.993	9	33.8	High-quality	94.86	20	5	29.7875
ERX555932_37	none	1	dsDNAphage	0.993	11	39.6	Complete	100	19	3	31.7978
ERX555932_96	virus	1	dsDNAphage	1	24	54.6	Medium-quality	85.69	110	1	65.7054
ERX555935_67	organism	1	dsDNAphage,dsDNAphage	0.9035	10	31.6	High-quality	91.9	9	2	24.8576
ERX555941_9	virus	1	dsDNAphage	0.96	29	47	Medium-quality	76.99	32	0	68.9022
ERX555945_2	organism	0	dsDNAphage	1	19	40.8	Medium-quality	81.19	66	1	44.736
ERX555949_13	virus	1	dsDNAphage	0.987	29	47	Medium-quality	77	32	0	69.0088
ERX555967_101	organism	1	dsDNAphage,dsDNAphage,dsDNAphage	0.9	19	69.6333	Not-determined	NA	63	1	41.336
ERX555967_104	virus	7	dsDNAphage,dsDNAphage,dsDNAphage,dsDNAphage,dsDNAphage	0.9892	30	63	Not-determined	NA	49	1	52.4835
ERX555967_4	organism	0	dsDNAphage,dsDNAphage	0.9935	9	39.4	High-quality	92	20	2	32.1287
ERX555974_43	virus	1	dsDNAphage	0.967	29	47	Medium-quality	76.99	32	0	68.9011
ERX555985_24	none	0	dsDNAphage	0.993	18	38.3	High-quality	100	63	0	45.1628
ERX555988_50	virus	1	dsDNAphage	0.987	29	47	Medium-quality	76.99	32	0	68.9031
ERX556005_15	virus	3	dsDNAphage,dsDNAphage,dsDNAphage	0.88	29	40.2667	Medium-quality	77.4	34	0	46.7877
ERX556008_10	virus	1	dsDNAphage	0.987	29	47	Medium-quality	76.99	32	0	68.9011
ERX556022_6	virus	4	dsDNAphage,dsDNAphage,dsDNAphage,dsDNAphage	0.93825	28	74.425	Not-determined	NA	84	2	54.5697
ERX556032_35	virus	1	dsDNAphage	0.993	18	42.3	High-quality	100	64	0	50.9739
ERX556043_20	virus	1	dsDNAphage	0.96	29	47	Medium-quality	76.99	32	0	68.9011
ERX556052_5	virus	1	dsDNAphage	0.993	18	42	High-quality	100	64	0	50.2326
ERX556063_26	virus	1	dsDNAphage	1	18	43.3	High-quality	94.55	64	0	52.8901
ERX556063_30	virus	2	dsDNAphage,dsDNAphage	0.9965	18	47.6	High-quality	93.14	63	1	70.4725
ERX556068_24	none	1	dsDNAphage,dsDNAphage	0.9935	19	42.25	Medium-quality	81.15	66	1	53.4874
ERX556070_42	virus	1	dsDNAphage	0.96	29	47	Medium-quality	76.99	32	0	68.9011
ERX556090_49	organism	1	dsDNAphage	1	8	26.9	Medium-quality	82.52	11	0	25.9117
ERX556094_36	virus	2	dsDNAphage	1	30	84.7	Medium-quality	71.33	86	1	58.98
ERX556098_50	virus	1	dsDNAphage	0.993	18	41.8	High-quality	100	64	0	50.0555
ERX556121_38	virus	2	dsDNAphage,dsDNAphage	0.9865	11	44.85	Medium-quality	73.52	10	3	37.3736
ERX556121_55	virus	4	dsDNAphage,dsDNAphage,dsDNAphage	0.7365	37	43.25	Medium-quality	73.48	89	0	96.22
ERX556126_92	organism	0	dsDNAphage	1	13	55.4	High-quality	100	16	2	39.0842
ERX556130_1	none	1	dsDNAphage,dsDNAphage,dsDNAphage	0.906667	9	71.4667	Medium-quality	66.39	43	1	49.7983
ERX556134_59	organism	0	dsDNAphage	0.973	11	21.6	Not-determined	NA	10	0	24.9706
ERX556134_6	organism	1	dsDNAphage	0.967	12	26.6	Not-determined	NA	13	0	29.2118
ERX556303_10	virus	3	dsDNAphage,dsDNAphage,dsDNAphage,dsDNAphage	0.99175	33	74.425	High-quality	95.34	22	0	42.2293
ERX556311_17	none	2	dsDNAphage,dsDNAphage	0.657667	11	43.2333	High-quality	100	14	3	44.5274
ERX556315_19	organism	0	dsDNAphage	1	12	54.6	Not-determined	NA	22	1	35.9569
ERX556328_8	virus	2	dsDNAphage,dsDNAphage,dsDNAphage	0.937667	32	79.1333	High-quality	100	21	0	24.4826
ERX556332_18	virus	4	dsDNAphage,dsDNAphage,dsDNAphage,dsDNAphage	0.97825	22	73.75	High-quality	100	20	0	51.5381
ERX556332_19	none	2	NCLDV,dsDNAphage,dsDNAphage,dsDNAphage	0.96975	10	55.925	Medium-quality	78.71	17	4	49.4521
ERX556337_18	organism	0	dsDNAphage	1	8	33	High-quality	95.67	12	1	28.1588
ERX556337_20	organism	0	dsDNAphage,dsDNAphage	0.9835	12	57.55	High-quality	90.22	18	4	37.1555
ERX556337_27	organism	0	dsDNAphage,dsDNAphage	0.973	13	37.6	Medium-quality	87.36	17	3	41.1507
ERX556339_4	organism	0	dsDNAphage	0.973	11	39.2	Medium-quality	85.55	12	2	33.6169
ERX556339_5	virus	3	dsDNAphage,dsDNAphage,dsDNAphage,lavidaviridae,dsDNAphage	0.9668	12	59.54	High-quality	90.12	18	4	17.8477
ERX556341_9	organism	1	dsDNAphage,dsDNAphage,dsDNAphage	0.902333	4	25.8333	Medium-quality	73.63	21	0	29.4002
ERX556343_9	none	2	dsDNAphage,dsDNAphage,dsDNAphage,dsDNAphage	0.68	10	41.92	High-quality	100	17	1	59.9904
ERX556346_24	virus	3	dsDNAphage,dsDNAphage,dsDNAphage,dsDNAphage	0.99825	21	51.575	Medium-quality	84.66	62	1	68.1198
SRX514547_16	virus	4	dsDNAphage,dsDNAphage,dsDNAphage,dsDNAphage,dsDNAphage	0.9386	7	71.58	Medium-quality	69.35	43	3	50.6937
SRX802076_71	virus	4	dsDNAphage,dsDNAphage,dsDNAphage,dsDNAphage	0.97675	22	78.675	Medium-quality	74.11	62	2	46.9171

### Sheet: bin_host_prediction
Bin	Length	Consensus_host (criteria)	tRNA_parks_mags_hits	tRNA_nr_mags_hits	Parks_MAGs_Phyla:prot_blasthit_ratio
ERX556094_36	272252	Bacteroidetes (parks blastn:10)		NA	Bacteroidetes:10
ERX552339_37	288735	Bacteroidetes (parks tRNA)	Bacteroidetes:Vitellibacter sp. : UBA5053,UBA3997	Bacteroidetes:26
ERX556337_27	253960	Chloroflexi (parks blastn:19)		NA	Chloroflexi:19
ERX552249_5	215735	Cyanobacteria (nr tnra:4)		Cyanobacteria:4
ERX288968_4	262628	Cyanobacteria (nr trna: 128)		Cyanobacteria:128
ERX288951_2	224663	Cyanobacteria (nr trna: 85)		Cyanobacteria:85
ERX556134_6	488497	Planctomycetes (parks trna)	Planctomycetes:UBA3190	NA
ERX555967_4	264089	Proteobacteria (nr trna:81)		Proteobacteria:81
ERX555985_24	256496	Proteobacteria (parks blastn:56)		NA	Proteobacteria:56
ERX556063_26	229808	Proteobacteria (within pop 12)		NA
ERX556032_35	243194	Proteobacteria (within pop 12)		NA
ERX556052_5	243723	Proteobacteria (within pop 12)		NA
ERX556098_50	244302	Proteobacteria (within pop 12)		NA
ERX556022_6	310352			NA
ERX555931_5	331698			NA
ERX555945_2	306726			NA
ERX556068_24	306489			NA
ERX556337_20	280408			NA
ERX556339_5	279785			NA
ERX556332_19	244833			NA
ERX556134_59	498491			NA
ERX556090_49	393718			NA
ERX552365_13	341046			NA
ERX555932_37	296878			NA
ERX555932_2	420088			NA
ERX552239_48	218410			NA
ERX552287_104	291903			NA
ERX556346_24	319630			NA
ERX556337_18	277886			NA
ERX555927_48	259254			NA
ERX555935_67	281246			NA
ERX555932_96	225638			NA
ERX556315_19	216055			NA
ERX556126_92	201602			NA
SRX802076_71	280784			NA
ERX556343_9	274378			NA
ERX555932_27	289615			NA
ERX552243_7	256932			NA
ERX555927_38	227828			NA
ERX552279_6	237552			NA
ERX552292_18	284915			NA
ERX552319_15	288042			NA
ERX552268_5	208584			NA
ERX556341_9	285894			NA
ERX552314_3	278959			NA
ERX556063_30	233081			NA
ERX552255_58	248328			NA
ERX555918_16	318863			NA
ERX552346_40	318944			NA
ERX552314_2	259368			NA
ERX556121_55	219728			NA
ERX556311_17	215647			NA
ERX556328_8	209722			NA
ERX556130_1	253170			NA
ERX552310_16	225727			NA
ERX552238_55	231296			NA
ERX556303_10	202115			NA
ERX556121_38	224219			NA
ERX288947_40	321806			NA
ERX552268_17	207668			NA
ERX556008_10	207671			NA
ERX555974_43	207671			NA
ERX556043_20	207671			NA
ERX556070_42	207671			NA
ERX555941_9	207671			NA
ERX555988_50	207668			NA
ERX555949_13	207695			NA
ERX556005_15	208301			NA
ERX552285_25	271558			NA
ERX556332_18	279008			NA
ERX552350_3	254885			NA
ERX552314_20	260814			NA
SRX514547_16	264129			NA
ERX552353_28	251124			NA
ERX552311_18	202367			NA
ERX555967_104	215353			NA
ERX552276_65	207944			NA
ERX552287_8	207621			NA
ERX556339_4	266925			NA
ERX552285_3	263954			NA
ERX552363_8	330471			NA
ERX552340_8	332431			NA
ERX552312_1	332275			NA
ERX555967_101	317806			NA
ERX555907_30	343985			NA
